# Consumption of only wild foods induces large-scale, partially-persistent alterations to the gut microbiome

**DOI:** 10.1101/2024.01.08.574648

**Authors:** Simone Rampelli, Diederik Pomstra, Monica Barone, Marco Fabbrini, Silvia Turroni, Marco Candela, Amanda G. Henry

## Abstract

The composition of the gut microbiome (GM) affects human health and varies among lifestyles. Adopting more “traditional” diets could lead to substantive and health-associated changes in the GM. However, research has focused on diets including domesticated foods. For most of our evolutionary history, humans consumed only wild foods. We explored the impact of a wild-food-only (WF) diet on the GM composition. One participant collected daily fecal samples and recorded daily food consumption over an eight-week period, the middle four weeks of which he consumed only wild foods (nuts, fruits and leafy greens, wild deer, and fish). Samples were profiled through 16S rRNA amplicon sequencing and the species identified by oligotyping. The WF diet altered the GM composition, and the magnitude of the changes is larger than in other diet interventions. However, no new GM taxa, including “old friends” appeared; instead, the relative proportions of already-present taxa shifted. There is a clear successional shift from the pre-, during- and post-WF diet. The GM is very sensitive to the change from a “Western” diet to a WF diet, likely reflecting the different macro- and micronutrient properties of the consumed foods.
