## Supplementary Table 1 for "Consumption of only wild foods induces large-scale, partially-persistent alterations to the gut microbiome"

### Sheet: "pre" diet
Foods consumed during normal diet, pre-wild foods diet (pre-WF)
Starch-rich foods	Meat & Fish	Dairy & eggs	Fruit & Veg	Mushrooms & Nuts	Processed foods & sweets	Fats, Condiments & Other
brown bread	ham (deli sliced)	Sliced cheese (cow or sheep milk)	red grapes	peanut butter	Frozen Pizza	Earl Gray tea
matze cracker	shoarma meat (mixed goat, cow)	brie	tomato	mixed nuts	Store-made apple pie	olive oil
white bread	sausage	milk	lettuce	peanuts	falafel	herbal tea (mix)
baked potato	ground beef	goat cheese	figs	cashews	french fries	beech nut oil
white roll	bacon	eggs	carrots		tortellini (ham and spinach)	soy sauce
whole grain breakfast cracker		crème fraiche	olives		chocolate milk
buttermilk		yogurt (local dairy)	canned beans		curry mix
pasta		cream	canned tomatoes		vegetarian cheese / spinach burger
quinoa		butter	zucchini		Store-bought sushi
sweet roll with raisins			eggplant		jam
crunchy muesli cereal			button mushrooms		speculaas (dutch spiced cookies)
rice			apple		dark chocolate bar
croissant			cucumber		almond cookies
buckwheat			grapefruit		hagelslaag (chocolate sprinkles)
couscous			mixed vegetables		cake
salted crackers			potatoes		stroopwafel (dutch waffle cookie)
			cauliflower		kruidnoten (small spiced cookie)
			bell pepper		plum cake
			raisins		honey
			napa cabbage		mixed fruit juice
			onion		apple juice
					orange juice
		* some milk, yogurt and buttermilk from local dairy

### Sheet: Wild foods diet
Foods consumed during wild food (WF) diet
Starch-rich foods	Meat & Fish	Fruit (sweet)	Leafy greens	Mushrooms & (fatty) Nuts	Fats, Condiments, & Other
acorns (Quercus spp.)	Plaice (Pleuronectes platessa)	stewed apples	garlic mustard leaves (Alliaria petiolata)	walnuts (Juglans regia)	walnut oil
chestnuts (Castanea sativa)	Atlantic cod (Gadus morhua)	apples	ground elder leaves (Aegopodium podagraria)	parasol mushroom (Macrolepiota procera)	mint tea (Mentha aquatica)
burdock root (Arctium lappa)	Roe deer meat, organs, fat (Capreolus capreolus)	dried Cornelian cherry (Cornus mas)	chickweed leaves(Stellaria media)	beefstake mushroom (Fistulina hepatica)
yellow water lily seeds (Nuphar lutea)		dried blackberries (Rubus sp.)	bitter cress (Cardamine amara)	shaggy ink cap mushroom (Coprinus comatus)
		dried hawthorn berries (Crataegus sp.)	purple dead-nettle (Lamium purpureum)	cauliflower fungus (Sparassis crispa)
			wood sorrel (Oxalis acetosella)	hazelnuts (Corylus avellana)
			wild garlic (Allium vineale)
			nettle (Urtica dioica)
			field mustard (Sinapis arvensis)	salt
			hairy bitter cress (Cardamina hirsuta)

### Sheet: "post" diet
Foods consumed during normal diet after wild food consumption (post-WF)
Starch-rich foods	Meat & Fish	Dairy & eggs	Fruit and Veg	Mushrooms & Nuts	Processed foods & sweets	Fats, Condiments & Other
white bread baguette	sausage	milk half skim	tomato	mixed nuts	potato chips	herbal tea mix
sliced white bread	bacon	goat cheese	Red grapes	peanuts	Store-bought apple pie	vinegar
baked potato	roe deer meat	sliced dutch style cheese	red cabbage	almonds	frozen pizza	cloves
crackers	liver	melted swiss cheese (fondue)	carrot	sunflower seeds	ginger snap cookies	olive oil
raisin bread	chicken	yogurt	raisins	hazelnuts	gevulde koek (large butter cookie with almond paste filling)	black tea
sliced brown bread		brie	orange		jam	wine
sweet chestnut		chocolate milk	pears		chocolate	prepared mustard
gnocchi		crème fraiche	kiwis		pepernoten (small spiced cookie)	green tea
croissant		buttermilk	pumpkin		cholcolate cookie	curry spices mix
naan		butter	carrot		stroopwafel
pasta		kefir	onion		honey
crunchy muesli cereal		egg	garlic		sugar
		cow’s colostrum milk	dried raspberries
		manchego cheese	kale
		feta	apple butter
			banana
			cauliflower
			clementine orange
			bell pepper
			celery
		* some milk, yogurt, buttermilk and colostrum from local dairy
