## Supplementary Table 2 for "Consumption of only wild foods induces large-scale, partially-persistent alterations to the gut microbiome"

### Sheet: supplementary_table1
Supplementary Table 2: family level mean relative abundance and standard error of the mean for group of samples collected in the three different lifestyle period
	pre-WF		WF		post-WF
Taxa	mean1	sem1	mean2	sem2	mean3	sem3
d__Bacteria;p__Actinobacteriota;c__Actinobacteria;o__Actinomycetales;f__Actinomycetaceae	0	0	0.0454959	0.0454959	0.0698711	0.0698711
d__Bacteria;p__Actinobacteriota;c__Actinobacteria;o__Actinomycetales;f__Bifidobacteriaceae	4.07232	1.14494	1.02958	0.284539	1.15091	0.277116
d__Bacteria;p__Actinobacteriota;c__Coriobacteriia;o__Coriobacteriales;f__Coriobacteriaceae	4.71152	0.728738	3.4038	0.68859	4.47484	0.780803
d__Bacteria;p__Actinobacteriota;c__Coriobacteriia;o__Coriobacteriales;f__Eggerthellaceae	1.02351	0.24199	4.01048	0.476326	2.2818	0.513826
d__Bacteria;p__Bacteroidota;c__Bacteroidia;o__Bacteroidales;f__Bacteroidaceae	12.8007	1.87677	11.9096	0.990629	14.7867	1.40155
d__Bacteria;p__Bacteroidota;c__Bacteroidia;o__Bacteroidales;f__Barnesiellaceae	1.35482	0.571234	1.12938	0.232391	1.85869	0.415336
d__Bacteria;p__Bacteroidota;c__Bacteroidia;o__Bacteroidales;f__Marinifilaceae	0.287295	0.143936	0.00594985	0.00474462	0.233984	0.127336
d__Bacteria;p__Bacteroidota;c__Bacteroidia;o__Bacteroidales;f__Rikenellaceae	5.17517	1.04683	1.134	0.309051	1.71382	0.424548
d__Bacteria;p__Bacteroidota;c__Bacteroidia;o__Bacteroidales;f__Tannerellaceae	0.547202	0.253942	0.0917824	0.0408413	0.443991	0.198558
d__Bacteria;p__Cyanobacteria;c__Cyanobacteriia;o__Cyanobacteriales;f__Nostocaceae	0	0	0.161471	0.118921	0.0211528	0.0211528
d__Bacteria;p__Cyanobacteria;c__Vampirovibrionia;o__Gastranaerophilales;f__Gastranaerophilaceae	1.5839	0.62101	1.16605	0.29044	0.360441	0.144494
d__Bacteria;p__Desulfobacterota_A;c__Desulfovibrionia;o__Desulfovibrionales;f__Desulfovibrionaceae	0.102373	0.0704989	0.0564819	0.0249676	0.033678	0.033678
d__Bacteria;p__Firmicutes_A;c__Clostridia;o__4C28d-15;f__CAG-314	0.0319799	0.0319799	0.0432138	0.0301864	0.0795542	0.0448299
d__Bacteria;p__Firmicutes_A;c__Clostridia;o__4C28d-15;f__CAG-727	0.0216802	0.0216802	0.00118072	0.00118072	0.0891873	0.0772332
d__Bacteria;p__Firmicutes_A;c__Clostridia;o__4C28d-15;f__RUG350	0.0327631	0.0327631	0.00216694	0.00216694	0.0680019	0.0501337
d__Bacteria;p__Firmicutes_A;c__Clostridia;o__Christensenellales;f__CAG-74	3.0662	0.774603	1.85392	0.403221	3.70449	0.762881
d__Bacteria;p__Firmicutes_A;c__Clostridia;o__Christensenellales;f__Christensenellaceae	0.0322511	0.0322511	0.359965	0.204419	0.406694	0.156469
d__Bacteria;p__Firmicutes_A;c__Clostridia;o__Clostridiales;f__Clostridiaceae	2.4915	0.841605	0.293592	0.203225	4.42901	0.882648
d__Bacteria;p__Firmicutes_A;c__Clostridia;o__Lachnospirales;f__Anaerotignaceae	0.0483475	0.0483475	0.0233284	0.0177474	0.0397331	0.027682
d__Bacteria;p__Firmicutes_A;c__Clostridia;o__Lachnospirales;f__Lachnospiraceae	21.1779	1.63723	45.6612	1.65706	29.4709	2.82881
d__Bacteria;p__Firmicutes_A;c__Clostridia;o__Monoglobales;f__Monoglobaceae	0.361047	0.144411	0.286821	0.112905	0.183792	0.146547
d__Bacteria;p__Firmicutes_A;c__Clostridia;o__Monoglobales;f__UBA1381	0.0997631	0.0997631	0.59351	0.198148	0.39269	0.138958
d__Bacteria;p__Firmicutes_A;c__Clostridia;o__Oscillospirales;f__Acutalibacteraceae	3.06051	0.635556	1.84115	0.473754	4.66775	0.537098
d__Bacteria;p__Firmicutes_A;c__Clostridia;o__Oscillospirales;f__Butyricicoccaceae	0.147863	0.147863	1.55283	0.369142	0.659013	0.277054
d__Bacteria;p__Firmicutes_A;c__Clostridia;o__Oscillospirales;f__Oscillospiraceae	8.38999	0.833044	3.6161	0.50142	4.77855	0.669918
d__Bacteria;p__Firmicutes_A;c__Clostridia;o__Oscillospirales;f__Ruminococcaceae	14.8307	1.54321	6.10004	0.791118	11.7514	1.27204
d__Bacteria;p__Firmicutes_A;c__Clostridia;o__Peptostreptococcales;f__Anaerovoracaceae	0.0270746	0.0270746	0.102806	0.0594564	0.0841592	0.048872
d__Bacteria;p__Firmicutes_A;c__Clostridia;o__Peptostreptococcales;f__Peptostreptococcaceae	3.24652	0.833896	1.02844	0.317184	2.59521	0.653327
d__Bacteria;p__Firmicutes_A;c__Clostridia;o__TANB77;f__CAG-508	0.236277	0.125984	0.102804	0.0581853	0.0694203	0.0694203
d__Bacteria;p__Firmicutes_C;c__Negativicutes;o__Veillonellales;f__Dialisteraceae	1.7522	0.506214	1.18575	0.614639	0.119171	0.0830634
d__Bacteria;p__Firmicutes_C;c__Negativicutes;o__Veillonellales;f__Veillonellaceae	0	0	0.0671455	0.0497892	0	0
d__Bacteria;p__Firmicutes;c__Bacilli;o__Acholeplasmatales;f__Acholeplasmataceae	1.01729	0.387039	0.346353	0.161011	1.02601	0.352515
d__Bacteria;p__Firmicutes;c__Bacilli;o__Erysipelotrichales;f__Erysipelatoclostridiaceae	0.78788	0.412722	3.42542	0.422758	1.26386	0.49745
d__Bacteria;p__Firmicutes;c__Bacilli;o__Haloplasmatales;f__Turicibacteraceae	0.0872515	0.0872515	0.26799	0.208368	0	0
d__Bacteria;p__Firmicutes;c__Bacilli;o__Lactobacillales;f__Streptococcaceae	0.568397	0.293913	3.94642	0.797581	1.38072	0.497187
d__Bacteria;p__Firmicutes;c__Bacilli;o__RFN20;f__CAG-288	0.574475	0.310551	0.054125	0.054125	0.16265	0.111801
d__Bacteria;p__Patescibacteria;c__Saccharimonadia;o__Saccharimonadales;f__Saccharimonadaceae	0	0	0.0507227	0.0287614	0.00389124	0.00389124
d__Bacteria;p__Proteobacteria;c__Alphaproteobacteria;o__Rhodospirillales;f__Rhodospirillaceae	0.57733	0.260877	0.16304	0.0808822	0.0306602	0.0245735
d__Bacteria;p__Proteobacteria;c__Gammaproteobacteria;o__Burkholderiales;f__Burkholderiaceae	2.8441	0.883117	1.07995	0.201942	1.28038	0.512005
d__Bacteria;p__Proteobacteria;c__Gammaproteobacteria;o__Enterobacterales;f__Enterobacteriaceae	1.16731	0.589023	0.559609	0.258539	0.135423	0.0934037
d__Bacteria;p__Verrucomicrobiota;c__Verrucomicrobiae;o__Verrucomicrobiales;f__Akkermansiaceae	1.66249	0.862303	1.24633	0.364062	3.69783	0.841276
